# Transcriptional reprogramming of distinct peripheral sensory neuron subtypes after axonal injury

**DOI:** 10.1101/838854

**Authors:** William Renthal, Ivan Tochitsky, Lite Yang, Yung-Chih Cheng, Emmy Li, Riki Kawaguchi, Daniel H. Geschwind, Clifford J. Woolf

**Affiliations:** Department of Neurology, Brigham and Women’s Hospital and Harvard Medical School, 60 Fenwood Rd. Boston, MA 02115; Department of Neurobiology, Harvard Medical School, 220 Longwood Ave. Boston, MA 02115; F.M. Kirby Neurobiology Center, Boston Children’s Hospital, 3 Blackfan Cir. Boston, MA 02115; Program in Neurogenetics, Department of Neurology, David Geffen School of Medicine, University of California, Los Angeles, Los Angeles, CA

**Keywords:** Nerve injury, regeneration, sensory neuron, single cell RNA-seq, gene expression, dorsal root ganglion, reprogramming, cell identity, axon growth, Atf3

## Abstract

Primary somatosensory neurons are specialized to transmit specific types of sensory information through differences in cell size, myelination, and the expression of distinct receptors and ion channels, which together define their transcriptional and functional identity. By transcriptionally profiling sensory ganglia at single-cell resolution, we find that different somatosensory neuronal subtypes undergo a remarkably consistent and dramatic transcriptional response to peripheral nerve injury that both promotes axonal regeneration and suppresses cell identity. Successful axonal regeneration leads to a restoration of neuronal cell identity and the deactivation of the growth program. This injury-induced transcriptional reprogramming requires *Atf3*, a transcription factor which is induced rapidly after injury and is necessary for axonal regeneration and functional recovery. While *Atf3* and other injury-induced transcription factors are known for their role in reprogramming cell fate, their function in mature neurons is likely to facilitate major adaptive changes in cell function in response to damaging environmental stimuli.
