## Supplementary material for "Transcriptional reprogramming of distinct peripheral sensory neuron subtypes after axonal injury": Table S6

cLTMR1	cLTMR2	PEP1	PEP2	NP	NF1	NF2	NF3	SST	satglia	schwann
Fam19a4	Adamts9	Tac1	Hpca	Grik1	Cplx2	Nefm	Cadps2	Il31ra	Apoe	Mpz
Th	Sdccag8	Gpx3	Foxp2	Cd55	Htr3a	Nefl	Ntrk2	Nppb	Atp1a2	Pmp22
Cacna1i	Sorbs2	Adcyap1	Gpr26	Trpc3	Pcp4l1	Nefh	Baiap2l1	Ptprk	Gpm6b	Ogn
P2ry1	Nav2	Calca	Negr1	Mrgprd	Hopx	Vamp1	Cbln2	Pde4c	Fabp7	Prx
Itpkb	Sfswap	Celf4	Hjurp	Ly86	Thy1	Shox2	Kcnq3	Jak1	Plp1	Ugt8a
Kif5c	A130010J15Rik	Atp2b4	Plcd4	Prkca	Trappc3l	Endod1	Gabra1	Htr1f	Sfrp5	Fa2h
Cckar	Rnf112	Aqp1	Tomm70a	Plxnc1	Ly6h	Lrrc49	Spry4	Sst	Vim	Ncmap
Kcnd3	Fat3	Nxn	Abi3bp	Syt7	Nptx1	Fgf9	Tbx3	Npy2r	Ttyh1	Pllp
Gm11549	Lsg1	Fstl1	Ntm	Tmem233	Cpne6	Lgi2	Large1	Nts	Sostdc1	Fam178b
Pou4f2	Mbd6	S100a11	Cdh8	Lpar3	Fam19a1	Clec2l	Tmem184c	Osmr	Ptprz1	Mal
Rasgrp1	Garnl3	Tmem176a	Col4a4	Cd24a	Ngfr	Clu	Prkar1a	Ildr2	Bcan	Smtn
Wfdc2	Mir124a-1hg	Nrsn1	Slc34a2	Scn11a	Creg2	Kcna1	Fam126b	Gpr139	Ednrb	Gas2l3
Cd34	Adam11	Tmem176b	Hcn4	Scg3	Sorl1	Pvalb	Vgf	Mical1	Itgb8	Slc36a2
Myo1a	9530026P05Rik	Klf6	Fndc5	Ctxn3	Cntn1	Hs3st2	Atp2b2	RP23-292G1.5	Pmepa1	Cntf
Ceacam10	Grk4	Car8	Slitrk3	Prkcd	S100a16	Gas6	Tmsb4x	Socs2	Igfbp4	Cldn19
Sdcbp	Nktr	Kcnk3	B3gnt2	Cadm1	Plxna2	Car2	Scn5a	Gusb	Gpr37l1	Mfap5
Zfp521	March11	Tmem100	Tox	Gm15675	Serpinb1a	Ntng1	Cacna1h	Gm525	Cdh19	Arhgap19
Zdhhc2	Exoc1	Cacna2d1	Pcdh9	Prkar2b	Nfia	Hapln1	Ldhb	Adk	Fbln5	Secisbp2l
Fbxo9	H2-M2	Kit	Penk	Rab27b	Fgf12	Scn8a	Bcam	Col18a1	Dbi	Lox
Iqsec2	Schip1	6330403K07Rik	Sphkap	Prkcq	S100b	Sema7a	Tmem72	Pla2r1	Fbln2	Mbp
Piezo2	Tet2	Stmn1	Gria2	Klhl5	Lgmn	Glrb	Kcnk1	Hpcal1	Nr2f1	Gldn
Sdk2	Gad2	Gpr149	Slc17a6	Actn1	Smpd3	Fam19a2	Lrrn1	Ptrf	Serpine2	Cryab
Zfhx3	Magi1	Gal	Gprasp1	Kcnip4	Sema5a	Kcnc3	Lhfpl2	Cd82	Adamts5	Egr2
Dpp10	Ccdc141	Cyfip2	Gprasp2	Eml1	Asic3	Slc17a7	Cntn2	Htr1a	Epas1	Limch1
Pitpnc1	Kif23	Gfra3	Susd4	Synpr	Paqr9	Nat8l	Ehd3	Ddah1	Fxyd1	Mlip
Tox3	Ndufb2	Sstr2	Lxn	Dgkz	Gpr158	S100b	Gyg	Cpne2	Kcnj10	Drp2
1110032F04Rik	Adra1a	Scg2	Bcl2	Serping1	Map7d2	Map1b	Glce	Lgi1	Mmd2	Mag
Fam122b	Vav3	Tmem255a	Rasgrf1	Kcnt1	Kcnip3	Pcdh7	Golim4	Mras	Erbb3	Dusp15
Gfra2	Rgs11	Cartpt	Pcdh19	Ano3	Frrs1l	Fam57b	Scn7a	Tspan8	Ptn	Prrg3
Cpne3	4933427D06Rik	Grin3a	Tenm1	Fryl	Fbxo2	Lgi3	6430548M08Rik	Etl4	Prss35	Col4a2
Tmem132e	9530059O14Rik	Celf6	Mef2c	Scn10a	Susd2	Nsg1	Rgs7bp	Wwp2	Timp3	Col4a1
Rab15	Ago4	Chd3	Pcdh10	Tmem45b	Cntnap2	Calb1	Kcna2	Klf5	Id3	Itga6
Id4	Ptprr	Syt4	Zcchc18	Rgs4	Sv2b	Adam23	Lpin1	Peli1	Vldlr	Dag1
Apba1	Cul4a	Ptprn	Prlr	Gnaq	Nefh	Scrt1	Chn2	Far2	Vwa1	Mt2
Rgs5	Rian	Rims3	Tmtc4	Phf24	Chst2	Map7d2	Lhfpl4	Cd47	Atp1b2	Maf
Trnp1	Fsd1l	Ndn	Peg3	Cd44	Fxyd7	Cd164	Vsnl1	Carhsp1	Plpp3	Jam3
Stac2	Ddx17	Nrxn1	Syt1	Ptgdr	Syt2	Enah	Pygb	Trpm2	Acsbg1	Nr4a2
Ctnnbip1	Snhg14	Trpv1	Gabrb1	Gnal	Atp1a1	Gabrg1	Plk2	Fryl	Lgi4	Sult1a1
Osbpl6	Ttc14	Zbtb20	Rarres1	Gna14	Nefl	Syt2	Rcan2	Camk2a	Foxd3	Sbspon
Rgs8	Rapgef6	Rit2	Kcnk2	Txn1	Scn8a	Stk39	Clstn2	Etv1	Matn4	Cfap100
Nrip3	Nol12	Gap43	Runx1t1	Acpp	Prkcb	Cplx1	Sdcbp	Deptor	Hmgcs2	Qk
Rgs10	Gpr137b-ps	Gcnt2	Gm19938	Gng2	Adam23	Pcp4	Slc6a17	Ppp3cc	Matn2	Fxyd3
Cdkn1a	Raph1	Zmat4	Sv2a	Gnao1	Pak1ip1	Slc24a2	Lypd1	Mpped2	Art3	Gjb1
Ostf1	H2-Q4	Ntrk1	Rxfp1	Frmd4b	Map1b	Bcat1	Ppargc1b	Slc29a1	Postn	Sema3b
Sae1	Gm43536	Npy1r	Rian	Mal2	Camk2g	Rasgrf2	Adgrg2	Tmem233	Megf10	Cers2
AF529169	Fgd4	Zcchc12	Gcnt2	Igsf3	Man1a2	Faim2	Adcy1	Ivns1abp	Notch1	Elovl1
Abtb2	Cyb5rl	Pde11a	Rit2	Ugcg	Camk1d	Myh10	P2ry1	Tpd52	Sox10	H2-DMb1
Synm	Polr1b		Zbtb20	Lrrc2	Scn1b	Scn1b	Scn4b	Stac	Slc43a3	Smco3
Plcxd2	Nmrk1		Rprm	Gnb4	Stk32c	Elmo1	Fgf1	Lmo7	F3	Apod
Fxyd2	Olfr73		1810041L15Rik	Tmem79	Fam126b	Atp11a	Abtb2	Actn1	Adgrg6	Vit
Phf24	Meg3		Mirg	Kcnip2	Ppp3ca	Tesc	Scn1b	Rhov	Lpar1	Col1a2
Rtn4rl1	Gm1043		Zcchc12	Dgkg	Elfn1	Snap25	Sorl1	Dusp26	Ptgfrn	Ddn
Celf3	Gm7609		Scg2	Deptor	Tmem56	Hebp2	Slitrk4	Nt5e	Lgr4	Metrnl
Rnf112	Prdm11		Npy1r	Phactr1	Tagln3	Vsnl1	Cplx1	Pitpnc1	Frmd6	Sgk1
Pou4f1	Srpk1		Trpv1	Tmem158	Abcg2	Pak1	Pld5	Cpne3	Serpinh1	Il16
Olfm1	Osbpl6		Pde11a	Fxyd2	Tm9sf2	Dlg2	Cnst	Nbl1	Nid1	Serpind1
Isl2	Poldip3		6330403K07Rik	Gm765	Ndfip2	Nfasc	Kcns3	Bean1	Mboat2	Lctl
Fez1	Papolg		Meg3	Rbms1	Ntrk1	Atp1b1	Ppm1j	Ift122	Ccnd1	Egfl8
Rarres1	Nkain3		Celf4	Gm37214	Abhd2	Mtmr6	Kcnb1	Tmcc3	Aspa	Cadm4
Fkbp1b	Mme		Tac1	Phkg1	Tnfrsf21	Plpp1	Ndrg4	Atpaf2	Sox2	Sparc
5730508B09Rik	Arhgap31		Snhg11	Carhsp1	Lynx1	Tmem229b	Tmem163	Cacna2d2	Hey2	Cnp
Ret	Foxr1			Magi1	Ntrk3	Arhgef4	Rbms3	Krit1	Clic4	Plekha4
Pld5	Scai			Cds2	Epb41l3	Cds1	Chchd10	Ap2a2	Tgfbr3	Fscn1
Prrxl1	Lin54			Ptprt	Scn4b	Slitrk4	1810041L15Rik	Plekha6	Sdc4	Ndrg1
Ccdc74a	Cdh10			Hs6st2	Tubb3	Sv2b	S100b	Gm21917	Cxcr4	Pla2g16
Txn1	Cpa6				Mgll	Rell2	Pde1c	Auts2	Daam2	Neat1
Fxyd6	Ccnt2				Ywhag	Cntn1	Nipal3	Atg16l1	Sparc	Gulp1
Cbx6	Ms4a6c				Tuba4a	Tuba4a	Piezo2	Azin2	Slc9a3r1	Efhd1
Tlx3	Hsd3b2				Plxna4	Gyg	Dner	Ptprn	Hsd17b11	Plk5
Mcam	Amn1				Ahnak2	Fbxo31	Kcnh7	Osbpl3	Cyp2j6	Itm2a
Tusc5	Gm11696				Gap43	Arap2	Kcnab1	Lrrc2	Abca8b	Col14a1
Rgs4	Tia1				Ptk2b	Sparcl1	Kcnc4	C2cd5	Nr4a1	Mt1
Rprm	Prex2				Atp1b1	Tmx2	Lgi2	Tctn1	Slc7a2	Fgl2
Alcam	Armt1				Ncdn	Ckb	Nrp1	Prkcd	Gatm	Ctnnal1
Tmeff2	Med23				Cpne4	Chgb	Ntng1	Prkca	Fam129a	Emid1
Nbl1	Prcp				Tspyl4	Acsl6	Mdh1	1700019D03Rik	Gja1	Bmp7
Nrp1	Nek1				Pak3	Cacng2	Got1	Lin54	Nid2	Sema6c
AI593442	Maoa				Ptgir	Atp2b2	Atp2a2	Snhg11	Foxo1	Fut8
St6galnac5	Dtl				Calca	Lrp11	Ubash3b	9530059O14Rik	Sparcl1	Tjp2
Tmem72	Mirg				Rbfox3	Got1	Mcam	Scg2	Olfml2a	Caskin2
Nptx2	Pabpn1				Gm765	Tmem163	Gda		Kcnn4	Pcsk6
Camk2n1	Adtrp					Tagln3	Olfm1		Qk	Epb41l2
Disp2	Rint1					Kcnk1	Syt1		Spon1	Sema3g
Atp2b2	Pomt1					Amph	Parm1		Angpt2	Bcas1
Mgll	Ints6l					Ccdc92	Stac2		Sash1	Plekhg2
Runx1	Mysm1					Phyhipl	Tagln3		Rgcc	Adam10
Kcnip2	Gm45792					Nek7	Cygb		Pbxip1	Timp3
Acpp	Gm10827					Ppm1h	Nrp2		Jag1	Plekha7
Sv2a	Pou4f1					Abhd12	Thy1		Lgr5	P2rx7
	D930015E06Rik					Wfs1	Cpne3		Fmo1	Adamtsl1
	Rnpep					Cabp1	Onecut2		Cyp2j9	Fam107a
	Ctf2					Edil3	Mef2c		Itih5	Nes
	Hook2					AI593442	Rgs5		Nrarp	Spp1
	Arglu1					Cpne6	Pou4f2		2310022B05Rik	Gjc3
	Gm10636					Map2	Rprm		Igsf11	Shc4
	Chpt1					Unc80	Ngfr		Cp	Vwa1
	Wdr18					Oxr1			Axl	Slc6a1
	Olfr56					Epb41l3			Entpd2	Slc20a2
	Lamb3					Lcp1			Cmtm5	Chrdl1
	Mcmdc2					Ahnak2			Plce1	Tesk2
	Acad9					Mdh1			Rarres2	Dhh
	Myo6					Lgmn			Gsn	Gprc5b
	Clk1					Ackr1			Fign	Afap1l2
	5730508B09Rik					Prkaca			Lrrc4b	Sorcs1
	Slc4a3					Ywhag			Mxra8	Lamc1
	Ubn2					Pygb			Sh3pxd2b	Pttg1ip
	Ces2b					Kcnc1			Emp2	Aif1l
	Ifnar1					Mcam			Itpr3	Clcn2
	Acad10					Fgf1			Metrn	Cav1
	Mtm1					Pkm			Nr2f2	Slit2
	Rab37					Tmem56			Kirrel	Frzb
	Zfp950					Eif5a2			Mmp14	Itpr3
	Hspb11					Tsc22d1			Ramp2	Mfsd2a
	9930111J21Rik2					Sh3gl2			Dag1	B3galt2
	Firre					Ehd3			Abhd4	Mboat1
	Ints13					Eno2			Cdk6	Plekhb1
	Gm5464					Ndrg4			Paqr6	Sox10
	Sbf2					mt-Nd4			Plekha4	Cyr61
	Maip1					Hcn1			Slc35f1	Mob3b
	Rsrp1					Scn4b			Sdc3	Itgb5
	Pdia5					mt-Cytb			Gas7	Gatm
	Gm42669					Clmp			Zcchc24	Serpinh1
	Ddx39					Kcnq3			Cst3	Mertk
	Celf3					Fxyd7			Zfp36l1	Hepacam
	Anapc7					Thy1			Pex11a	Col5a1
	Cklf					Lhfpl4			Tcf7l2	Aatk
	Tfrc					Gpr158			Zfp36l2	Art3
	Clock					Pfn2			Angptl4	Cdc42ep3
	Enpp3					Lrrn1			Fam198b	Megf9
	Csf3r					Tubb3			Rasa3	Arhgef10
	Chka					Fbxo2			Pdpn	Sema5a
	D10Wsu102e					Etv1			Lama2	Itgav
	Mfsd4a					Gda			Cnmd	Lamb1
	Hyal3					Spp1			Dmd	Fam53b
	Gm26562					Etl4			Col5a3	Ucp2
	Supt20					Atp1a1			Fam181b	Itih5
	Bclaf1								Lamc1	Plpp3
	Rbm5								Lrrtm1	Notch2
	Nvl								Slc1a5	Cmtm6
	Zc3hc1								Wnt6	Tsc22d4
	Itch								Add3	Ptpdc1
	Ankrd10								Cyp2d22	Rhobtb3
	Gm38947								Enpp1	Cdkn1a
	Snhg11								Afap1l2	Sh3bp5
	Aqr								Ndrg1	Rnf130
	Spata1								Jam2	Shroom2
	Luc7l2								Phgdh	Lzts2
	Agbl3								Usp2	Akr1b3
	2810403D21Rik								B2m	Ptpre
	Slc9b1								Tyrp1	Col1a1
	Krit1								Bgn	Tmbim6
	Slc25a23								Nkain4	Sema4c
	Stk38								Cald1	Rgcc
	D5Ertd579e								Plscr4	Vim
	Hnrnpdl								Slc12a2	Hbegf
	Lrrc14b								Ctsc	Rasal2
	Polb								Tsc22d4	Plp1
	Osbpl2								Plxnb3	H2-DMa
	Zcchc7								Pou3f2	Fam198b
	BC051077								Pxn	Nr4a1
	Aldh1a3								Lhfp	Pou3f1
	Tulp3								Mertk	Col5a2
	Dtnbos								Plin3	Rell1
	Echs1								Col5a2	Gls
	Oxsm								Abca8a	Tgfa
	Pdgfrl								Col3a1	Nid1
	Pnisr								Fads1	Gpm6a
	Miat								Sh3bp5	Fam57a
	Cep63								Tcf7l1	Ephb6
	Hspa12b								Col1a2	Tmem189
	Slc28a3								Itgav	Slc7a5
	Kcnd3								Cd63	Fkbp9
	Tbce								Ppp1r14c	Peli2
	Fubp1								Trib1	Arhgap24
	Eif2a								Dhh	B2m
	Phkg2								H2-K1	Col5a3
	Tma16								Ucp2	Gpm6b
	Rspry1								Ephb3	Csrp1
	Iffo1								Pla2g16	Wwc2
	Bckdk								Pxdn	Adamts5
	Samhd1								Col4a1	Cttnbp2
	Nbeal1								Fads6	Sipa1l1
	Nup98								Fkbp9	Dmd
	Aox1								Sorcs1	Agrn
	9130230L23Rik								Sema3b	Fam234a
	Imp4								Hepacam	Kcnk1
	C2cd5								Neat1	Sesn1
	Stx3								Gjc3	Col24a1
	Rfwd2								Maf	Rnf128
	Gm2694								Prdm16	Adgrg6
	Phkg1								Slc1a3	Sptlc2
	4921523L03Rik								Phlpp1	Itgb8
	Arhgap17								Mpzl1	Tgfbr3
	Sytl2								Col16a1	Scd2
	Ankrd44								Sdc2	Tead1
	Piezo2								Ddit4	Vat1l
	Apoc4								Pon2	Hbb-bs
	Was								Tm7sf3	Nfasc
	Gm26774								Rab31	Slc44a1
	Clk4								Ptch1	Chst2
	Guf1								Cttnbp2nl	Elovl6
	Tra2a								Mt1	Cav2
	Glrx2								Csrp1	Cdkn1b
	Crebzf								Slc39a1	Fbln5
	Gm37214								Cadm4	St6gal1
	Gm15737								Fgfr1	Mras
	Chd1								Scarb1	Igfbp5
	Srsf11								Aldoc	Adcy1
	Cspp1								Ppp1r9a	Tm7sf3
	R3hdm1								Ndrg2	Serpine2
	Rep15								Adam17	Ptrf
	Phip								Mxi1	Ppp1r9a
	Cxcr2								Scd2	Cd81
	Bicd1								Sat1	Kank4
	AC149090.1								Prnp	Otud7b
	Grip1								Fam19a5	Usp6nl
	Zmiz1								Chl1	Sort1
	Hook1								Epb41l2	Mmp15
	Bach2								Lamb1	Hba-a2
	Ash2l								Rnf215
	Stxbp2								Sema3g
	Mrpl43								Lrrc4c
	Kdm5c								Zfp24
	Adam28								Cnp
	Irgm1								Col1a1
	Dcaf17								Dennd2a
	Carf								Lama4
	Zfp141								Plxdc2
	Dbf4								Rcn1
	Malat1								Txnip
	Noa1								Efnb1
	Slc23a1								Jam3
	Tbp								Cd81
	Chd9								Lhfpl2
	Mfsd11								Fam102a
	Mier1								Srebf1
	Taf1d								Tax1bp3
	6030443J06Rik								Ctnna1
	Brap								Csad
	Htt								Itm2b
	Dnajc12								Ezr
	Srsf5								Mir99ahg
	Zfp329								Ndnf
	Mrps18c								Cryab
	Tacc1								Tmem47
	Swt1								Ctns
	Tspan33								Reep3
	Scn9a								Glul
	Vps50								Sort1
	Letm2								Col4a2
	Vezt								Rhoc
	Hook3								S1pr3
	Pou2f1								Cntfr
	Prkab2								Marcks
	Atxn2l								Pttg1ip
	Rcsd1								Aldh2
	Rbm6								Tead1
	Gon7								Gpt2
	Tmcc1								Col27a1
	Platr9								Slco3a1
	Iqgap1								Fam126a
	Ghr								Sfrp1
	Carmil3								Mbp
	Mei4								Ece1
	Gm37065								Cnn3
	Abca5								Cdh11
	Gramd4								Tap2
	Sag								Aatk
	Trpv2								Cyp51
	Nfat5								Nfia
	Trmt1l								Elovl5
	Lrfn5								Laptm4a
	Fbxw2								Slc1a4
	Vstm5								Oat
	Ercc4								Megf9
	Ccdc62								Ntrk2
	Rbms1								Tmem229a
	Cacna1a								Tmbim6
	Gabra2								Adgrg1
	Frmd4a								Abca1
	Trrap								Me1
	Nom1
	Bdp1
	Mbtd1
	Gemin8
	Golga3
	Sun1
	Bcas2
	Cyp4x1
	Als2
	Park2
	Ttf1
	Rrnad1
	Gm21897
	Pycr2
	Birc6
	Nrp1
	Slfn5
	Rmi2
	Hpgds
	Rab33b
	Cd34
	BC024386
	Unc13d
	Gm12762
	Dpp10
	Fam19a4
	Dgkz
	Grik1
	Syt7
